# Critical assay parameters facilitating confident detection of expression changes, fusions and short variants in RNA isolated from tissue

**DOI:** 10.1101/2024.10.30.621018

**Authors:** Slawomir Kubik, Izabela Matyszczak, Nicholas Toda, Elia Magrinelli, Pierre-Yves Helleboid, Ewan Smith, Fedor Bezrukov, Chloe Ryder, Jonathan Lopez, Alexandre Harlé, Zhenyu Xu

## Abstract

Molecular assays based on next-generation sequencing of RNA can provide clinically relevant information by measuring gene expression levels, identifying gene fusions, aberrant transcript isoforms and detecting small variants. Nevertheless, achieving good performance and reliable result interpretation present a significant challenge.

In this work, we dissect the impact of various technical factors on the concurrent detection of several biomarker types using a hybridization enrichment-based targeted RNA sequencing applied to a cohort of more than one hundred samples derived from diverse solid tumors.

We demonstrate that several critical parameters inferred from the sequencing data should be controlled to interpret the results accurately. These include molecular coverage of reference genes as a proxy of RNA conversion, DNA content measure, and the extent of target molecular coverage. We summarize our findings with recommendations allowing maximum reliable information recovery from targeted RNA sequencing data.
