## Supplemental Table 3 for "Critical assay parameters facilitating confident detection of expression changes, fusions and short variants in RNA isolated from tissue"

### Sheet: Sheet1
Event	MeanLoD	LowCI	HighCI (LoD)	Sample
CCDC6-RET	213.13	149.12	334.88	reference
CD74-NRG1	191.97	114.36	356.9	clinical
CD74-ROS1	385.29	260.12	676.79	reference
EGFRvIII	184.29	158.93	257.67	reference
EML4-ALK	215.05	160.13	303.24	reference
ETV6-NTRK3	194.38	140.53	296.02	reference
FGFR3-BAIAP2L1	140.87	84.28	279.95	reference
FGFR3-TACC3	33.01	1.62	68.59	reference
KIF5B-RET	47.69	33	78.22	reference
LMNA-NTRK1	214.93	137.92	370.59	reference
MET ex4 skip	210.72	196.06	239.69	reference
NCOA4-RET	166.89	126.48	241.47	reference
SLC34A2-ROS1	137.18	106.74	186.62	reference
TFG-NTRK1	257.02	211.68	368.9	reference
TPM3-NTRK1	144.06	103.13	212.56	reference
